# Mechanical stress modulates source-to-sink partitioning and drought response in Arabidopsis

**DOI:** 10.64898/2026.03.04.709560

**Authors:** B. Lorena Raminger, Matías Capella, Facundo A Vanega, Raquel L. Chan, Julieta V. Cabello

## Abstract

Mechanical stimuli provoked by wind, soil compaction, rainfall, and biotic interactions strongly influence plant phenotype, growth, and development. Previous studies indicated that weight-treated *Arabidopsis thaliana* plants increase stem diameter, vascular bundle number, and seed yield, involving auxin, brassinosteroid, and strigolactone-related genes. In this work, we investigated how the mechanically induced increase in phloem area improves source-to-sink partitioning, while the increase in xylem area negatively affects long-term drought tolerance. Transcriptomic profiling confirmed a large-scale reprogramming of drought-responsive genes in treated plants. Moreover, quantification of sucrose and starch content highlighted an enhanced synthesis and carbohydrate transport, which ultimately and positively impacted lipid and protein contents in seeds. Using loss-of-function mutants, we demonstrate that the phloem loader SUC2 and exporters SWEET11, 12, and 16 are essential for the yield gains triggered by mechanical stress. Furthermore, mechanical treatment alters sugar metabolism. Overall, our findings indicate that weight treatment elicits a complex physiological response, in which sucrose transporters and starch metabolism play a crucial role in mediating its positive effects on seed quality and yield.

**Significance statement:** Mechanical cues are ubiquitous in natural environments, but their impact on plant carbon allocation and yield remains poorly understood. This study reveals that mechanical stress reshapes vascular architecture and carbohydrate transport, enhancing source-to-sink partitioning and seed quality in Arabidopsis. By identifying sucrose transporters and sugar metabolism as key mediators of mechanically induced yield gains, our findings provide mechanistic insight into how physical forces integrate with metabolic regulation influence plant productivity.
