## Supplementary Table ST1 for "Mechanical stress modulates source-to-sink partitioning and drought response in Arabidopsis"

### Sheet: Sup Table X
Supplementary Table 1. Lists of differentially expressed genes following weight treatment. Differentially expressed genes identified by RNA-seq analysis of stems from WT plants subjected to 48 h of weight treatment compared with untreated controls.
UPREGULATED				DOWNREGULATED
GeneID	logFC	PValue	FDR	GeneID	logFC	PValue	FDR
AT4G21200	11.6138	1.3245e-171	4.54772e-169	AT3G62730	-9.48001	2.6369e-40	1.56565e-38
AT2G22810	10.868	1.41412e-102	2.40343e-100	AT4G06065	-8.04351	3.07519e-14	6.61175e-13
AT2G44070	10.762	0	0	AT4G33450	-8.02857	4.39898e-14	9.36906e-13
AT4G15320	10.1424	5.44723e-63	5.45397e-61	AT3G04540	-7.46188	6.95761e-09	1.06461e-07
AT1G54970	9.40651	0	0	AT5G39690	-6.6631	7.24798e-06	8.40291e-05
AT5G67060	9.09988	1.11017e-30	4.84738e-29	AT1G02570	-6.64094	7.94838e-06	9.16025e-05
AT1G76500	8.88609	2.40368e-26	9.03326e-25	AT3G44350	-6.43869	2.99046e-05	0.000321175
AT3G54940	8.56387	9.96478e-21	2.98434e-19	AT4G19035	-6.38998	3.97985e-05	0.000421114
AT4G34380	8.51264	2.27875e-19	6.42017e-18	AT5G52500	-6.11971	0.000169503	0.00165401
AT3G52790	8.40786	3.7239e-18	9.8508e-17	AT5G42235	-5.84633	0.000579421	0.00519743
AT1G53130	8.39293	4.72243e-18	1.24342e-16	AT5G22410	-5.79862	0.000734362	0.00645943
AT1G58330	8.30138	9.40738e-17	2.31219e-15	AT4G15390	-5.72795	0.000982617	0.00845919
AT5G53980	8.22366	5.9222e-107	1.06794e-104	AT1G24520	-5.72262	0.000995666	0.00855916
AT1G76210	8.09961	5.46808e-15	1.22445e-13	AT4G33280	-5.71442	0.0010161	0.00872423
AT4G21902	8.04998	2.36293e-14	5.11434e-13	AT5TE58360	-5.70563	0.00103866	0.00890331
AT1G50060	7.94129	3.0555e-13	6.24737e-12	AT1G09755	-5.64177	0.00135555	0.0113955
AT5G18870	7.65551	9.87552e-11	1.72192e-09	AT1G13300	-5.57077	0.00178964	0.0147869
AT2G43880	7.47113	5.89983e-09	9.0951e-08	AT2G08820	-5.48429	0.0024278	0.0195721
AT5G52050	7.25562	8.22081e-08	1.15376e-06	AT5G39520	-5.43047	0.00272543	0.0217676
AT4G35720	7.18278	0	0	AT3G58440	-5.37805	0.00340135	0.0266895
AT4G16260	7.15246	3.12058e-07	4.14516e-06	AT5G05415	-5.3285	0.00376086	0.0291904
AT1G70130	7.125	2.60283e-07	3.47644e-06	AT5G39180	-5.32509	0.00378677	0.0293613
AT4G12520	7.05026	6.37486e-07	8.22525e-06	AT5G52740	-5.28122	0.00462029	0.0352413
AT5G39610	6.97319	1.12064e-06	1.41373e-05	AT3G02285	-5.27434	0.0046821	0.0356607
AT5G01740	6.95977	9.90028e-62	9.65653e-60	AT2TE01770	-5.26415	0.00477463	0.0362923
AT5G05355	6.95336	1.34534e-06	1.6853e-05	AT2G18450	-5.23994	0.00500111	0.0378319
AT1G29290	6.90017	1.14029e-41	7.09903e-40	AT2TE57770	-5.15994	0.00649526	0.0479763
AT3G23240	6.80934	1.75656e-119	3.68575e-117	AT1G15990	-5.15532	0.0065515	0.0483608
AT2G31085	6.80518	3.83569e-06	4.58691e-05	AT4G01640	-5.14546	0.00666723	0.0491078
AT5G04190	6.79143	0	0	AT5G23020	-5.13764	0.00676251	0.0497557
AT3G49340	6.76133	6.04995e-06	7.07552e-05	AT2G47120	-5.07122	1.2742e-05	0.000143158
AT4G29600	6.73352	6.84277e-06	7.95211e-05	AT5G55570	-4.52915	0.000361416	0.0033525
AT5G38940	6.72301	6.57169e-06	7.65148e-05	AT5G28020	-4.35129	7.49118e-09	1.14368e-07
AT5G63660	6.70165	7.22479e-06	8.37746e-05	AT5G55330	-4.15265	8.54049e-11	1.49605e-09
AT3G60650	6.58098	1.83938e-05	0.000203033	AT3G05905	-4.13286	0.002303	0.0186368
AT2G39030	6.57832	1.70942e-05	0.000189365	AT1G07795	-4.05958	0.000220209	0.00210944
AT5G44430	6.55096	1.91085e-05	0.000210444	AT5G59680	-4.01612	0.00376405	0.0292084
AT5G36110	6.5254	2.11368e-05	0.000231731	AT5G43770	-3.98041	0.0041148	0.0316843
AT3G15370	6.49497	9.05671e-192	3.60065e-189	AT3G11180	-3.95525	1.89451e-26	7.13554e-25
AT3G45200	6.49191	3.11668e-05	0.000334203	AT1TE97605	-3.89634	0.0055353	0.0414623
AT3G14680	6.47679	2.78695e-05	0.000300505	AT3G26280	-3.89113	6.39141e-05	0.000660757
AT2G18010	6.46215	2.54912e-140	6.56438e-138	AT4G22440	-3.88179	0.0057264	0.0427665
AT4G08040	6.45604	2.82861e-103	4.85606e-101	AT2G43050	-3.86372	0	0
AT3G52780	6.4309	7.11524e-30	3.01761e-28	AT3G10340	-3.79114	0	0
AT2G42850	6.34739	6.92558e-05	0.000712836	AT2G39110	-3.77215	2.00136e-64	2.04602e-62
AT4G08770	6.32748	2.1616e-71	2.46567e-69	AT3G44860	-3.76273	0.00104875	0.00898079
AT3G08445	6.30352	8.83009e-05	0.000896245	AT1G24000	-3.54079	0.000632234	0.00563327
AT5G24820	6.2448	0.000108166	0.00108748	AT4G10500	-3.5385	3.6564e-09	5.7355e-08
AT5G65800	6.16998	2.94184e-160	9.21649e-158	AT3G59270	-3.51312	0.000650948	0.00578711
AT2G26020	6.15661	3.4118e-24	1.18643e-22	AT3G10910	-3.50833	1.38109e-17	3.53776e-16
AT2G29470	6.13311	0.000202726	0.00195186	AT3G61910	-3.48649	2.53715e-41	1.55814e-39
AT4G23510	6.09753	0.000247449	0.00235512	AT1G30250	-3.48626	4.99604e-05	0.000524234
AT4G30290	6.09028	0	0	AT1G47990	-3.48233	0.000785964	0.00688392
AT4G39675	6.08923	0.000277328	0.00261896	AT5G38900	-3.36606	1.16998e-08	1.75817e-07
AT1G76480	6.08632	0.000256284	0.00243147	AT2TE60750	-3.33293	0.000156549	0.00153598
AT3G61035	6.06974	0.000269693	0.00255217	AT4G13490	-3.21655	0.00321886	0.025357
AT1G05990	6.06818	0.000323057	0.00301852	AT3G11340	-3.15488	6.47148e-05	0.000668425
AT3G51410	6.05993	9.08853e-140	2.3316e-137	AT1G16400	-3.08737	1.04346e-14	2.2965e-13
AT1G43160	6.03611	0	0	AT5G45890	-3.05997	3.75908e-05	0.000398872
AT2G32200	6.02501	0.000368158	0.00341086	AT5G46690	-3.027	0.00103171	0.00884936
AT4G37770	5.98394	4.15713e-72	4.80643e-70	AT4G39610	-2.96757	1.37106e-09	2.21349e-08
AT4G15360	5.97618	0.000390173	0.00359912	AT5G61120	-2.91937	0.00406371	0.0313228
AT5G46900	5.93532	1.16256e-11	2.15768e-10	AT1G35250	-2.91916	0.00187023	0.0153985
AT1G23510	5.8498	1.89492e-18	5.10196e-17	AT3G11980	-2.90775	3.978e-13	8.06563e-12
AT1G04610	5.83825	1.03987e-71	1.19014e-69	AT4G08555	-2.89049	2.25796e-13	4.6559e-12
AT3G23800	5.79632	1.00179e-25	3.68938e-24	AT5G39160	-2.87485	4.79034e-11	8.54992e-10
AT4G22233	5.76786	0.000984201	0.00847069	AT1G68270	-2.835	0.00142128	0.0119113
AT1G26945	5.76035	0	0	AT4G14400	-2.82813	3.03839e-82	4.19842e-80
AT2G05510	5.75208	0.000940924	0.00813115	AT2TE59720	-2.81962	0.000144464	0.00142544
AT4G18450	5.74773	0.00113156	0.00963893	AT1G07620	-2.80557	0.00655332	0.0483684
AT1G30814	5.74735	5.8515e-17	1.45345e-15	AT5G62420	-2.80498	0.000839645	0.00730889
AT1G53690	5.74336	0.00125108	0.0105893	AT2G32870	-2.78697	6.25506e-05	0.000647744
AT4G17980	5.67713	5.28973e-77	6.72181e-75	AT5G07700	-2.77279	2.82405e-25	1.02395e-23
AT2G41225	5.61889	0.00156154	0.0130178	AT3G55930	-2.74596	0.00113949	0.00970398
AT1G12890	5.60397	1.1229e-08	1.69042e-07	AT4G04675	-2.74587	0.00462966	0.0353012
AT5G10625	5.56604	1.07428e-14	2.36278e-13	AT5G47635	-2.74136	3.28743e-65	3.39655e-63
AT5TE64390	5.54566	0.00220612	0.0179145	AT1G19230	-2.73997	1.06674e-22	3.49333e-21
AT1G50960	5.54158	0.00266339	0.0213071	AT1G56600	-2.71732	2.6857e-19	7.5417e-18
AT2G29460	5.54084	0.00243908	0.0196539	AT5G03350	-2.71244	5.3475e-86	7.86893e-84
AT2G24620	5.4972	0.00246427	0.0198356	AT5G37990	-2.71202	0.000142109	0.00140362
AT5G49700	5.49483	0	0	AT1G63910	-2.65741	6.17241e-245	3.10833e-242
AT3G23630	5.48145	1.02883e-161	3.28375e-159	AT4TE06880	-2.65237	1.15432e-70	1.29711e-68
AT5G48070	5.46605	0.00314998	0.0248749	AT1G15150	-2.65078	1.17804e-05	0.000132866
AT5G25340	5.44212	0.00362592	0.0282851	AT3G46480	-2.63401	0.00209895	0.0171159
AT3G09450	5.42892	0.0031253	0.0246944	AT1G16410	-2.62903	0	0
AT5G48175	5.42659	0.0031407	0.0248103	AT2G01580	-2.60327	2.95746e-21	9.06084e-20
AT1G22440	5.38426	0.00449151	0.0343206	AT5G10580	-2.59729	5.8954e-06	6.90273e-05
AT2G47770	5.36313	0.00428105	0.0328676	AT1G79310	-2.53058	0.00362891	0.0283006
AT2G01770	5.3594	0.00395267	0.0305327	AT5G04950	-2.51867	6.63256e-30	2.81641e-28
AT1G62450	5.34591	6.20572e-07	8.01006e-06	AT2G14560	-2.50913	1.53525e-189	5.96416e-187
AT3G03510	5.33921	0.00449442	0.0343391	AT3G56700	-2.49016	7.82521e-125	1.69965e-122
AT2G26380	5.32811	0.00503243	0.0380476	AT1G02450	-2.48893	1.4234e-89	2.15521e-87
AT1G74110	5.28092	0.00552262	0.0413855	AT5G37970	-2.47782	0	0
AT2G29290	5.27686	0.00557181	0.0417174	AT2G22930	-2.47659	7.18142e-24	2.46826e-22
AT4G23110	5.26641	0.00568319	0.0424998	AT3G15050	-2.42241	5.32919e-294	3.26396e-291
AT3G49700	5.26379	0.0057113	0.0426772	AT1G73220	-2.41557	8.05392e-09	1.22684e-07
AT3G49960	5.25413	0	0	AT3G03650	-2.41174	2.5449e-38	1.41466e-36
AT4G15690	5.22497	0.00673646	0.0495854	AT5G60130	-2.40581	0.00463946	0.0353563
AT3G46280	5.19245	0.00655158	0.0483608	AT4G31630	-2.40377	2.82322e-06	3.42494e-05
AT2G41230	5.18073	6.02241e-192	2.4084e-189	AT1G61810	-2.40363	5.47872e-62	5.39023e-60
AT5G64750	5.15605	1.36643e-33	6.50984e-32	AT3G18362	-2.39479	0.000234869	0.00224229
AT1G23070	5.08325	5.15164e-19	1.42428e-17	AT4G39795	-2.3926	3.38908e-29	1.40148e-27
AT3G49970	5.08235	1.06716e-307	7.0437e-305	AT3G48340	-2.39241	3.68159e-06	4.4135e-05
AT5G04180	5.03465	4.40041e-18	1.16088e-16	AT1G07120	-2.38711	6.95517e-09	1.06448e-07
AT4G04745	5.01124	1.37213e-108	2.5076e-106	AT2G40750	-2.37523	1.38269e-35	7.07304e-34
AT3G50260	5.00947	1.09994e-05	0.000124589	AT3G58990	-2.34975	0	0
AT5G13330	4.99552	1.47514e-13	3.07625e-12	AT4G04810	-2.32592	4.79512e-27	1.84593e-25
AT5G07010	4.9565	1.82787e-153	5.3333e-151	AT1G17950	-2.30342	2.10788e-47	1.51482e-45
AT1G21360	4.89823	2.32136e-05	0.000253112	AT2G39430	-2.29788	2.10113e-24	7.38588e-23
AT3G03660	4.86396	1.94847e-15	4.4601e-14	AT1G54280	-2.27201	1.04043e-19	2.98073e-18
AT4G38410	4.85923	6.81464e-113	1.32368e-110	AT1G08080	-2.26596	7.61979e-32	3.44431e-30
AT1G33790	4.80512	1.2165e-58	1.12367e-56	AT5G23010	-2.26556	0	0
AT1G10585	4.80045	0	0	AT4G05540	-2.26167	0.000496109	0.0044988
AT2G43590	4.788	2.19713e-70	2.4527e-68	AT3G61280	-2.24578	1.0189e-17	2.63181e-16
AT5G50175	4.771	5.92413e-08	8.42037e-07	AT1G04660	-2.24423	1.34194e-22	4.35261e-21
AT2TE17810	4.69268	9.44237e-05	0.000956107	AT1G14880	-2.23872	6.86273e-45	4.61937e-43
AT1G80840	4.65454	1.02e-92	1.59778e-90	AT2G23010	-2.23742	4.11077e-07	5.39199e-06
AT4G14640	4.646	5.13874e-13	1.03665e-11	AT3G05260	-2.22196	0.00439929	0.0336841
AT2G43580	4.62781	6.28862e-28	2.48995e-26	AT3G08040	-2.20749	7.05586e-10	1.16259e-08
AT2G43870	4.62458	4.48488e-10	7.49509e-09	AT3G54040	-2.19929	1.32497e-280	7.9015e-278
AT3G14380	4.55644	0.000201607	0.00194221	AT1G13635	-2.19824	4.83735e-247	2.47265e-244
AT5G25530	4.54874	0.000223319	0.00213682	AT5G58780	-2.18138	0.00243199	0.0196012
AT4G22620	4.54757	1.98375e-17	5.0341e-16	AT3G22231	-2.17072	1.98031e-301	1.25822e-298
AT1G76470	4.52711	2.03653e-17	5.16416e-16	AT3G02020	-2.15986	0	0
AT4G36110	4.51427	1.60454e-157	4.86978e-155	AT3G26170	-2.15703	9.47362e-44	6.18688e-42
AT3G49980	4.50787	1.31077e-38	7.33425e-37	AT5G23980	-2.15637	3.86862e-07	5.08909e-06
AT1G69490	4.46522	6.48228e-40	3.80234e-38	AT5G39190	-2.14613	1.1197e-26	4.2455e-25
AT3G11773	4.46184	6.24231e-37	3.32584e-35	AT3G19710	-2.14067	0	0
AT5G63350	4.37148	2.9128e-77	3.72927e-75	AT1G24148	-2.13178	1.23147e-08	1.84936e-07
AT2G39855	4.36529	1.31729e-24	4.66186e-23	AT3G14760	-2.12057	4.89446e-09	7.59692e-08
AT3G28600	4.3486	2.83517e-142	7.49985e-140	AT2G34430	-2.11615	0	0
AT1G06160	4.33884	2.60729e-17	6.58692e-16	AT2G01430	-2.1029	2.86968e-06	3.47882e-05
AT1G62440	4.33275	0	0	AT1G21240	-2.09729	2.34274e-05	0.000255321
AT1G04370	4.3058	8.00893e-08	1.12589e-06	AT2G28850	-2.09517	0.000948202	0.00818573
AT2G19800	4.27922	0	0	AT5G42250	-2.08576	1.17274e-22	3.82755e-21
AT3G51400	4.26924	1.49475e-124	3.23627e-122	AT3G22235	-2.06705	3.30448e-177	1.164e-174
AT3G14370	4.24614	0	0	AT3G56220	-2.05338	2.7831e-05	0.000300137
AT5G49690	4.22687	7.82038e-28	3.08567e-26	AT1G34060	-2.04869	1.73602e-28	7.03765e-27
AT1G73830	4.19921	0	0	AT4G29710	-2.03785	1.79406e-05	0.000198224
AT5G51060	4.19858	4.18438e-05	0.000441931	AT3G46170	-2.03484	9.12388e-06	0.000104336
AT1G75750	4.17693	0	0	AT1G75890	-2.02444	0.00118939	0.0101024
AT3G59900	4.17129	0	0	AT1G68170	-2.02088	1.37309e-05	0.000153458
AT5G02760	4.16915	7.44724e-289	4.52047e-286	AT1G18870	-2.01683	3.65587e-22	1.16195e-20
AT3G63440	4.16502	0.00137207	0.0115244	AT5G17180	-2.01428	0.000296532	0.00278714
AT1G33760	4.13595	7.73098e-05	0.000790311	AT1G51680	-2.01402	0	0
AT5G02865	4.11754	0.00196762	0.0161301	AT3G50220	-2.01291	0	0
AT4G12410	4.11679	2.58744e-159	8.03216e-157	AT5G20635	-2.00932	5.95852e-19	1.64401e-17
AT2G30040	4.06702	1.86592e-153	5.42106e-151	AT5G06905	-2.00746	0.000155317	0.00152499
AT4G11290	4.06208	5.21806e-10	8.67982e-09	AT5G08640	-2.00491	3.97694e-273	2.21613e-270
AT1G52890	4.06058	4.96861e-23	1.64934e-21	AT5G62210	-2.00103	6.80198e-134	1.62826e-131
AT2G00630	4.05789	0.0021772	0.0176987	AT1G66460	-1.9938	7.38104e-09	1.12737e-07
AT4G30280	4.04127	1.14589432613966e-310	7.6375e-308	AT5G22200	-1.98675	5.90976e-11	1.04682e-09
AT5G59080	4.03965	4.37192e-13	8.84848e-12	AT5G62130	-1.97951	1.30758e-108	2.39608e-106
AT4G04025	4.03854	5.77024e-157	1.74348e-154	AT1G23205	-1.97796	5.66047e-28	2.24648e-26
AT1G44970	4.00266	0.000158531	0.00155408	AT2G38380	-1.9744	5.47151e-45	3.70124e-43
AT1G05543	3.98793	0.000149044	0.00146743	AT3G19270	-1.96269	6.13423e-16	1.44251e-14
AT3G63088	3.97876	1.18094e-78	1.54691e-76	AT1G16060	-1.95475	3.23221e-16	7.71283e-15
AT1G15580	3.96016	7.29015e-112	1.39609e-109	AT2G37390	-1.95055	1.92577e-15	4.40962e-14
AT1G78390	3.93346	1.0316e-24	3.67378e-23	AT5G66052	-1.9494	7.26738e-73	8.53308e-71
AT2G41800	3.92012	7.8141e-09	1.19101e-07	AT3G29630	-1.94506	2.0242e-11	3.69629e-10
AT1G62320	3.889	5.21418e-50	3.974e-48	AT3G22240	-1.94123	1.49933e-07	2.04997e-06
AT1G18350	3.88023	1.84319e-76	2.33347e-74	AT5G22490	-1.94035	4.50927e-277	2.55465e-274
AT5G09610	3.87706	4.01522e-37	2.15107e-35	AT5G11930	-1.93928	4.86292e-27	1.87097e-25
AT2G26710	3.87322	7.76346e-58	6.97214e-56	AT5G13320	-1.93665	1.61828e-69	1.7831e-67
AT3G29035	3.8669	6.79243e-07	8.73584e-06	AT1G61450	-1.93384	1.04715e-09	1.70431e-08
AT1G28370	3.84034	1.5433e-25	5.63477e-24	AT3G51860	-1.9169	8.07846e-75	9.75499e-73
AT1G74080	3.82776	2.03321e-38	1.13486e-36	AT1G50590	-1.91674	9.52773e-09	1.44165e-07
AT3G50230	3.80414	0.00532522	0.0400874	AT1G04580	-1.91172	4.22416e-10	7.07676e-09
AT5G47600	3.80365	0.00570786	0.0426609	AT4G30250	-1.90603	2.07096e-75	2.53224e-73
AT2G44080	3.80203	0	0	AT1G65860	-1.89557	4.84838e-260	2.5751e-257
AT1G53700	3.77729	3.58619e-77	4.57418e-75	AT3G16920	-1.88956	0	0
AT5G47220	3.77127	5.29174e-109	9.74942e-107	AT5G55340	-1.88668	9.15716e-09	1.38867e-07
AT5G67020	3.7625	1.92177e-41	1.18772e-39	AT4G21590	-1.88217	0.00016565	0.00161896
AT3G18518	3.75764	6.81026e-13	1.36253e-11	AT3G18660	-1.86975	0	0
AT5G44420	3.70458	6.68348e-15	1.4912e-13	AT1G58460	-1.86683	8.27451e-10	1.35583e-08
AT4G25410	3.68975	4.54318e-25	1.63853e-23	AT2G35310	-1.86587	0.000132336	0.00131435
AT1G12940	3.63218	0.00019417	0.00187586	AT4G25480	-1.85087	2.34527e-07	3.14479e-06
AT1G23965	3.62894	1.55529e-15	3.58179e-14	AT3G27070	-1.83522	2.89576e-06	3.50918e-05
AT4G17800	3.60615	0.00127544	0.0107794	AT4G12030	-1.83448	0	0
AT3G10930	3.60441	2.83805e-54	2.37029e-52	AT5G16570	-1.83362	1.2546e-159	3.91251e-157
AT3G22100	3.60138	0.000209964	0.00201841	AT1G08440	-1.8327	1.26937e-33	6.06015e-32
AT1G77330	3.57557	0	0	AT5G47530	-1.83188	3.09836e-31	1.37135e-29
AT4G02380	3.57477	0	0	AT4G06534	-1.82808	0.000373584	0.00345642
AT1G18400	3.56981	0	0	AT2G46650	-1.8159	0	0
AT5G01180	3.52567	3.34796e-18	8.88051e-17	AT3G09005	-1.81536	5.77788e-05	0.000601353
AT5G06570	3.51404	1.94928e-164	6.34068e-162	AT4G11780	-1.81157	1.17383e-05	0.000132429
AT2G37430	3.51164	0.00223338	0.0181295	AT1G35260	-1.81076	6.2663e-18	1.63723e-16
AT1G48690	3.50924	2.91625e-19	8.17899e-18	AT1G14250	-1.80661	3.47536e-15	7.86252e-14
AT1G07150	3.4898	3.88335e-26	1.44899e-24	AT4G22680	-1.80007	1.90927e-21	5.89999e-20
AT4G23060	3.48494	1.3662e-75	1.6826e-73	AT2G40435	-1.79819	6.95907e-11	1.22821e-09
AT4G27590	3.46837	2.40886e-25	8.76679e-24	AT5G47610	-1.79683	1.74696e-32	8.06283e-31
AT1G44830	3.46709	0	0	AT1G08340	-1.79529	1.89048e-146	5.20332e-144
AT2G39980	3.46414	5.61639e-205	2.41661e-202	AT4G03210	-1.79255	0	0
AT5G04120	3.45005	0.000530632	0.00478942	AT2G31920	-1.79247	0.000159755	0.00156451
AT3G43270	3.43837	0	0	AT5G54585	-1.78691	3.96154e-17	9.93438e-16
AT1G65310	3.4294	1.98238e-40	1.18845e-38	AT2G43100	-1.78689	0	0
AT2G32100	3.42261	9.16705e-13	1.82279e-11	AT1G49475	-1.7808	0.00249281	0.0200534
AT4G12480	3.42024	1.45825e-06	1.82037e-05	AT4G28500	-1.77884	1.9416e-141	5.09644e-139
AT3G30725	3.41967	1.52774e-08	2.27962e-07	AT5G14200	-1.77219	0	0
AT2G15830	3.41175	3.62606e-105	6.35345e-103	AT5G07690	-1.77138	1.36731e-267	7.43643e-265
AT4G39650	3.40587	0.00374072	0.0290539	AT4G14040	-1.77118	0	0
AT4G06746	3.40524	0.000148235	0.00145989	AT2G47370	-1.76271	2.11607e-18	5.68162e-17
AT3G06490	3.393	0.000666969	0.00591639	AT2G37750	-1.76147	1.37524e-22	4.45635e-21
AT5G49665	3.39281	3.74024e-83	5.26452e-81	AT2G43820	-1.74603	1.84684e-21	5.71227e-20
AT1G10220	3.3909	1.89737e-05	0.000209027	AT4G00870	-1.7431	2.0297e-54	1.69935e-52
AT4G10150	3.36395	6.23556e-09	9.59092e-08	AT5G37980	-1.73464	1.16968e-80	1.58091e-78
AT3G59850	3.35774	1.10161e-38	6.17918e-37	AT1G72200	-1.72617	6.51246e-31	2.85641e-29
AT5G50335	3.34296	0	0	AT5G67210	-1.72523	0	0
AT3G04720	3.33476	3.6144e-70	4.0085e-68	AT5G58360	-1.72452	0.00254167	0.020403
AT1G30820	3.33283	0	0	AT2G43535	-1.72292	2.38269e-18	6.37484e-17
AT2G08445	3.32516	0.00503963	0.0380979	AT2G35700	-1.7197	1.5006e-55	1.27984e-53
AT1G50830	3.32436	1.7614e-11	3.23292e-10	AT5G54690	-1.71474	0	0
AT4G23600	3.32238	0.00540248	0.0405971	AT3G26290	-1.71163	1.0164e-36	5.38156e-35
AT1G10550	3.31125	9.63804e-104	1.66726e-101	AT1G65870	-1.70792	5.8878e-11	1.04375e-09
AT3G59890	3.30359	0	0	AT3G14280	-1.70568	3.53618e-24	1.22843e-22
AT5G52390	3.294	6.63226e-11	1.17175e-09	AT1G16070	-1.7022	4.7303e-32	2.15395e-30
AT1G13670	3.27937	0	0	AT3G27250	-1.70005	1.99996e-21	6.17463e-20
AT2G37980	3.2784	1.87492e-25	6.83823e-24	AT3G56230	-1.69727	1.70725e-37	9.26179e-36
AT2G22860	3.2704	9.99409e-44	6.52052e-42	AT2G25450	-1.69524	1.88839e-218	8.61611e-216
AT5G20110	3.2495	7.39384e-71	8.32224e-69	AT1G78230	-1.68867	8.87379e-32	4.0005e-30
AT2G32550	3.23896	0.000160571	0.00157182	AT1G73410	-1.68651	4.37201e-10	7.31545e-09
AT3G07675	3.22039	0.000108967	0.00109469	AT5G50950	-1.67768	0	0
AT5G38820	3.19817	3.49331e-81	4.74031e-79	AT1G28470	-1.6733	3.33999e-26	1.24899e-24
AT1G20190	3.18065	0	0	AT4G13770	-1.67136	0	0
AT2G26695	3.16989	6.00901e-13	1.20649e-11	AT4G06536	-1.66322	0.00637476	0.0471888
AT1G53830	3.16644	6.069e-06	7.09536e-05	AT2G28780	-1.66171	2.64321e-12	5.10791e-11
AT1G69530	3.14099	0	0	AT1G54890	-1.65779	5.26816e-05	0.000551255
AT5G49170	3.12434	0	0	AT3G52910	-1.65629	4.84907e-12	9.19933e-11
AT5G44540	3.08299	0.00107503	0.00919192	AT2G47920	-1.65481	1.17214e-07	1.62295e-06
AT5G39580	3.08289	0.000393251	0.00362407	AT3G00170	-1.65449	7.38287e-07	9.45943e-06
AT1G61800	3.07635	4.01011e-44	2.64683e-42	AT5G49615	-1.65176	3.72231e-28	1.48508e-26
AT1G30100	3.04723	2.20919e-93	3.47662e-91	AT2G34360	-1.64994	1.10044e-06	1.38979e-05
AT3G04530	3.04411	0.000181442	0.00176116	AT4G00700	-1.64878	0.00517125	0.0390278
AT1G78860	3.04178	1.34248e-10	2.32115e-09	AT3G23110	-1.64847	2.61501e-20	7.69272e-19
AT1G49210	3.02781	2.19896e-97	3.56788e-95	AT3G26180	-1.64204	1.96505e-100	3.27431e-98
AT5G44260	3.02483	7.30764e-164	2.36573e-161	AT5G54610	-1.63986	2.71666e-32	1.24622e-30
AT4G11521	3.00943	1.85919e-31	8.28279e-30	AT3G45080	-1.63884	1.83487e-11	3.36321e-10
AT1G66160	2.99048	1.13658e-11	2.11118e-10	AT1G06540	-1.6367	0.00291955	0.0232035
AT2G36080	2.98949	9.06855e-18	2.35043e-16	AT1G62560	-1.63147	0	0
AT1G19530	2.98731	1.31847e-105	2.33424e-103	AT1G79130	-1.63053	0.000347965	0.00323259
AT4G02330	2.98561	3.19498e-304	2.06864e-301	AT5G62150	-1.62998	8.22972e-14	1.73485e-12
AT1G78850	2.9715	7.1415e-158	2.18697e-155	AT3G49780	-1.62903	6.74409e-09	1.0331e-07
AT1G16370	2.97061	1.48505e-107	2.6851e-105	AT4G34138	-1.62121	2.81898e-05	0.000303669
AT5G23830	2.96253	1.57988e-19	4.48274e-18	AT2G33280	-1.6135	0.000246262	0.00234415
AT5G25350	2.95261	0	0	AT3G19184	-1.61207	1.41498e-07	1.94217e-06
AT1G29490	2.95101	3.13187e-34	1.53068e-32	AT1G76740	-1.60872	1.76093e-28	7.1344e-27
AT5G59040	2.94702	7.77231e-15	1.72621e-13	AT1G02310	-1.60808	8.58376e-08	1.20197e-06
AT1G29420	2.93111	0.00665288	0.0490127	AT4G00960	-1.60745	0.000943142	0.00814735
AT5G44210	2.90785	1.45409e-212	6.46112e-210	AT2G26400	-1.60592	1.60286e-06	1.99357e-05
AT5G37140	2.89676	0.000526175	0.00475306	AT3G08495	-1.59486	0.00485439	0.0368491
AT1G68840	2.88365	1.81929e-26	6.85601e-25	AT1G66950	-1.59345	0.00140555	0.0117867
AT2G23180	2.85133	1.34652e-92	2.10441e-90	AT3G45070	-1.59191	1.53871e-12	3.01723e-11
AT2G40610	2.84914	0	0	AT1G18810	-1.59061	4.58033e-12	8.70046e-11
AT5G66170	2.84136	0	0	AT2G15042	-1.58708	3.73268e-07	4.91788e-06
AT3G48510	2.83846	7.33237e-43	4.70712e-41	AT2G28110	-1.58618	3.77494e-88	5.64034e-86
AT3G05390	2.8157	2.26862e-08	3.34192e-07	AT1G27380	-1.58157	1.902e-92	2.95218e-90
AT4G38540	2.79397	0.0048097	0.0365385	AT2G31930	-1.58146	3.44036e-50	2.63093e-48
AT3G25730	2.78784	5.62146e-45	3.7989e-43	AT1G70880	-1.57911	0.000715713	0.00631008
AT4G15700	2.78524	0.000368731	0.00341569	AT4G34510	-1.57602	0.00351045	0.0274821
AT5G25190	2.78033	0	0	AT3G22740	-1.57486	3.18927e-31	1.41066e-29
AT1G53080	2.76805	3.03823e-78	3.95692e-76	AT5G46500	-1.57278	0.000126158	0.00125648
AT1G68250	2.76668	3.56024e-05	0.000378719	AT4G29020	-1.5704	1.87645e-71	2.14401e-69
AT4G32500	2.74146	0.000139469	0.00137949	AT1G60460	-1.56937	0.000516493	0.00467305
AT1G04310	2.72741	0	0	AT3G54600	-1.5675	0	0
AT2G41050	2.72254	1.06155e-222	4.94304e-220	AT3G16280	-1.56385	1.45248e-13	3.02993e-12
AT4G32460	2.72118	0	0	AT4G18250	-1.56331	1.80346e-06	2.23205e-05
AT1G12665	2.70308	2.216e-05	0.000242401	AT3G59010	-1.56284	2.59938e-277	1.48501e-274
AT1G21520	2.66848	6.84734e-157	2.05978e-154	AT3G22415	-1.5623	1.45627e-45	1.00003e-43
AT5G09020	2.66447	0.00413952	0.031853	AT3G23670	-1.56162	6.80598e-57	6.00906e-55
AT2G23680	2.65888	1.02651e-12	2.03459e-11	AT3G10880	-1.56091	9.80078e-12	1.82647e-10
AT1G15125	2.65416	5.15395e-10	8.57738e-09	AT4G04830	-1.55587	3.09007e-58	2.8085e-56
AT1G05835	2.65036	5.05193e-05	0.000529607	AT2G28085	-1.55511	4.48511e-15	1.00832e-13
AT4G08780	2.64662	1.02239e-15	2.37954e-14	AT2G00940	-1.5545	4.34534e-05	0.000458219
AT3G23150	2.64113	0	0	AT1G66230	-1.55304	6.30529e-17	1.56331e-15
AT4G22490	2.60617	1.10665e-214	5.01562e-212	AT3G16120	-1.55117	2.39493e-21	7.37729e-20
AT5G65510	2.60193	1.98653e-183	7.54484e-181	AT5G66607	-1.55111	0.00299652	0.0237458
AT3G06100	2.59347	1.9854e-18	5.33768e-17	AT3G51325	-1.54947	5.26959e-67	5.6417e-65
AT2G02147	2.58939	1.39195e-05	0.000155463	AT1G32770	-1.54827	1.39196e-67	1.50686e-65
AT4G33120	2.5871	5.36608e-17	1.33483e-15	AT1G06660	-1.54623	4.64178e-15	1.04285e-13
AT2G02990	2.58065	4.64788e-07	6.06723e-06	AT2G23550	-1.54555	1.91055e-11	3.49816e-10
AT2G44578	2.57666	3.29204e-16	7.84459e-15	AT3G54770	-1.54494	2.41769e-22	7.74573e-21
AT2G39200	2.57298	6.0247e-07	7.78379e-06	AT3G23570	-1.54433	1.27646e-66	1.34541e-64
AT2G37170	2.57136	0	0	AT5G42710	-1.54415	1.18823e-41	7.3907e-40
AT4G27450	2.57079	1.92806e-55	1.63847e-53	AT2G46440	-1.54167	6.46035e-38	3.55916e-36
AT3G10815	2.57065	5.06055e-33	2.37594e-31	AT2G46990	-1.5379	0.00313798	0.0247917
AT1G26208	2.56793	3.69484e-44	2.44586e-42	AT5G36920	-1.53406	1.64993e-06	2.048e-05
AT1G52560	2.56411	5.02091e-12	9.50811e-11	AT2G46430	-1.53289	1.30387e-26	4.9328e-25
AT5G38200	2.55863	1.01887e-38	5.73401e-37	AT1G19960	-1.53038	9.33937e-54	7.73359e-52
AT4G33560	2.54898	2.88437e-17	7.2761e-16	AT5G28340	-1.52927	0.000150224	0.00147797
AT5G56300	2.54895	7.13128e-19	1.95963e-17	AT5G20630	-1.52894	0	0
AT3G62090	2.54861	0.000158168	0.00155075	AT1G78990	-1.52828	1.68362e-17	4.29006e-16
AT3G59068	2.54846	0.00118335	0.0100573	AT1G70210	-1.52753	1.83003e-147	5.05743e-145
AT4G04760	2.54371	0.00208679	0.0170289	AT3G18900	-1.52469	2.90995e-31	1.29048e-29
AT3G09680	2.53312	1.88269e-07	2.55322e-06	AT5G49330	-1.52054	3.66307e-15	8.27618e-14
AT2G30070	2.52717	8.52047e-273	4.7094e-270	AT1G63100	-1.51901	1.06933e-35	5.50322e-34
AT5G55250	2.52449	4.12541e-95	6.5682e-93	AT2G23760	-1.51691	1.38023e-39	8.0268e-38
AT5G26220	2.52367	3.05169e-36	1.58978e-34	AT5G44480	-1.51627	1.43057e-06	1.78713e-05
AT1G76930	2.51661	7.02177e-70	7.77472e-68	AT5G56490	-1.51582	5.3973e-07	6.99981e-06
AT2G46940	2.51468	4.88669e-12	9.26619e-11	AT1G15890	-1.51002	0.0015615	0.0130178
AT5G61890	2.51094	0.00438409	0.0335849	AT4G27435	-1.50867	7.07217e-258	3.72709e-255
AT1G08500	2.50649	6.08029e-113	1.18442e-110	AT2G20570	-1.50859	1.89424e-170	6.47125e-168
AT2G47950	2.50623	5.10215e-12	9.65927e-11	AT2G21220	-1.50835	1.00886e-18	2.75117e-17
AT1G11080	2.49864	0	0	AT3G18170	-1.50718	9.58493e-52	7.577e-50
AT3G06070	2.47223	0	0	AT1G09440	-1.50343	6.19032e-122	1.32341e-119
AT4G34770	2.46927	6.5671e-242	3.28278e-239	AT1G75960	-1.50114	2.43983e-35	1.23876e-33
AT4G18290	2.46209	1.25687e-62	1.24923e-60	AT4G24700	-1.50095	1.77689e-16	4.30812e-15
AT5G43190	2.45723	1.89501e-127	4.21015e-125	AT3G15550	-1.50081	8.02186e-44	5.259e-42
AT1G05675	2.45326	0.000409757	0.00376242	AT3G55660	-1.50012	1.12432e-24	3.99141e-23
AT4G18350	2.44018	0.000156277	0.00153375
AT4G23700	2.43535	0.00038006	0.00351108
AT3G58860	2.43366	0.00652104	0.0481615
AT1G11185	2.43128	1.1907e-29	5.01539e-28
AT5G44574	2.42529	9.49344e-06	0.00010838
AT4G26120	2.42294	0.000532837	0.00480812
AT5G63820	2.41907	5.10766e-46	3.55414e-44
AT5G63087	2.41753	9.95128e-11	1.73469e-09
AT2G36630	2.41511	0	0
AT4G03140	2.41279	3.17303e-38	1.75664e-36
AT5G54165	2.41276	0.00277713	0.0221519
AT4G13395	2.38722	5.85624e-17	1.45409e-15
AT3G47380	2.36789	0.00347064	0.0272049
AT1G26930	2.36646	2.74115e-47	1.95956e-45
AT5G46370	2.35322	1.29253e-37	7.06359e-36
AT5G12330	2.34916	2.12192e-44	1.41428e-42
AT2G42150	2.33184	9.08801e-11	1.58868e-09
AT2G20880	2.32996	2.7703e-06	3.3634e-05
AT4G35070	2.31867	3.70098e-50	2.82705e-48
AT4G39700	2.31053	1.29503e-11	2.39504e-10
AT3G14850	2.31043	1.15779e-108	2.12733e-106
AT1G13680	2.30492	3.93787e-06	4.70166e-05
AT5G66650	2.30272	1.81531e-10	3.11567e-09
AT3G55720	2.29987	1.00422e-77	1.29546e-75
AT4G03925	2.26679	0.000245818	0.00234057
AT3G48990	2.26287	0	0
AT4G27140	2.25602	0.00117319	0.00997722
AT5G59540	2.25398	1.22213e-150	3.44753e-148
AT5G09970	2.25134	4.09777e-12	7.81877e-11
AT3G59710	2.24814	1.0921e-19	3.12743e-18
AT1G74670	2.24516	0	0
AT3G60550	2.24305	1.78841e-133	4.26607e-131
AT5G58570	2.22577	2.38364e-66	2.50077e-64
AT4G35190	2.21739	0.000804117	0.00703024
AT5G27940	2.21718	0.00016432	0.00160712
AT1G62380	2.21084	0	0
AT1G75390	2.20497	0	0
AT4G12470	2.19868	3.22739e-106	5.74374e-104
AT5G23350	2.19156	8.99072e-196	3.66003e-193
AT2G15345	2.18219	1.19869e-05	0.00013501
AT4G27970	2.17819	9.75258e-118	2.0214e-115
AT5G59190	2.17786	1.34425e-09	2.17279e-08
AT2G16060	2.17154	3.42444e-84	4.88065e-82
AT2G18050	2.16634	1.25388e-09	2.03057e-08
AT1G29280	2.16335	5.10241e-09	7.90884e-08
AT5G67190	2.15835	1.52958e-14	3.3447e-13
AT4G13790	2.14297	2.58776e-07	3.45801e-06
AT2G39510	2.14061	1.59405e-22	5.1482e-21
AT1G17020	2.13736	4.39787e-22	1.39192e-20
AT5G18670	2.12961	0	0
AT1G02940	2.10075	0.00324263	0.0255236
AT2G15760	2.09523	1.66995e-26	6.30021e-25
AT2G00920	2.08828	5.84695e-05	0.000607983
AT4G14930	2.08619	0	0
AT5G52570	2.08192	0.000872524	0.00757376
AT2G22770	2.08177	0.000298743	0.0028056
AT1G07390	2.07137	7.35071e-67	7.83277e-65
AT2G00880	2.07045	0.00240068	0.0193695
AT5G03840	2.06965	1.71282e-92	2.67074e-90
AT4G28040	2.06399	1.85753e-08	2.75665e-07
AT5G14000	2.0619	9.64916e-10	1.57576e-08
AT3G50310	2.0584	1.48686e-05	0.000165682
AT2G19190	2.04745	2.93006e-11	5.29921e-10
AT3G61028	2.04491	3.38115e-08	4.91268e-07
AT3G13600	2.04393	1.64738e-58	1.5155e-56
AT2G37180	2.03926	0	0
AT5G64120	2.03745	6.07421e-181	2.25655e-178
AT1G07430	2.03111	6.38444e-145	1.72924e-142
AT1G22470	2.0298	3.8346e-14	8.19784e-13
AT5G10990	2.02366	0.000135668	0.00134528
AT4G01720	2.0223	1.11929e-21	3.49214e-20
AT1G76650	2.0205	5.19292e-07	6.74891e-06
AT4G16008	2.0204	0.000542731	0.00489286
AT2G25625	2.01995	2.22674e-06	2.73106e-05
AT4G27300	2.01794	2.75624e-58	2.51517e-56
AT4G27460	2.01487	1.90891e-52	1.53037e-50
AT5G05600	2.01205	2.81453e-27	1.09152e-25
AT1G65240	2.01139	4.33731e-12	8.25497e-11
AT5G27220	2.00411	8.54923e-38	4.69476e-36
AT5G62730	1.99765	4.0708e-07	5.34059e-06
AT1G16360	1.99216	0.000844995	0.00735075
AT1G57630	1.97732	0.000452796	0.00413027
AT3G10720	1.97469	0	0
AT4G12382	1.97314	0.000696558	0.00615129
AT5G35370	1.97155	0.000525164	0.00474582
AT2G28570	1.96269	1.14535e-116	2.33131e-114
AT5G13220	1.96254	1.76784e-14	3.84592e-13
AT1G51460	1.96071	1.78954e-23	6.06179e-22
AT3G09870	1.96004	1.20722e-12	2.38097e-11
AT4G24110	1.95918	1.65919e-10	2.8542e-09
AT3G59220	1.95344	2.4005e-07	3.21631e-06
AT1G10140	1.95163	1.44342e-236	7.11084e-234
AT1G75450	1.94658	1.23176e-19	3.51554e-18
AT2G33020	1.94232	5.1622e-06	6.08754e-05
AT1G18570	1.93577	5.36175e-53	4.37066e-51
AT2G37130	1.9357	8.99914e-28	3.53845e-26
AT2G47260	1.93298	1.10605e-43	7.20245e-42
AT3G47510	1.9318	6.77238e-56	5.82802e-54
AT5G48900	1.92992	0	0
AT4G27310	1.92841	7.73821e-35	3.87389e-33
AT1G03010	1.92668	7.28982e-120	1.5439e-117
AT2G06850	1.9235	0	0
AT1G02930	1.92299	3.31375e-127	7.33817e-125
AT2G29440	1.91805	2.95559e-31	1.30901e-29
AT1G59940	1.90861	2.35176e-71	2.6781e-69
AT3G50560	1.90718	3.281e-130	7.53565e-128
AT1G21910	1.89337	9.64195e-57	8.45804e-55
AT4G16670	1.89051	9.63925e-52	7.61109e-50
AT1G56060	1.88682	0.00070492	0.00621895
AT2G44840	1.88252	2.1382e-16	5.14561e-15
AT2G41640	1.88245	0.00055844	0.00502714
AT4G25810	1.88027	1.36276e-10	2.3538e-09
AT5G23820	1.86649	2.07651e-38	1.15713e-36
AT2G34185	1.86477	8.87644e-09	1.3473e-07
AT4G38850	1.85879	1.13591e-27	4.45864e-26
AT3G22160	1.85461	8.18994e-27	3.12099e-25
AT2G38530	1.85359	3.4682e-61	3.34442e-59
AT1G32928	1.84948	1.97061e-10	3.37285e-09
AT5G14780	1.84947	0	0
AT1G50750	1.846	0.0056746	0.0424449
AT1G02470	1.845	7.52412e-12	1.41304e-10
AT5G04500	1.84404	0.000544148	0.00490498
AT5G20820	1.84221	2.32527e-264	1.25461e-261
AT4G14560	1.8408	3.13327e-125	6.87137e-123
AT3G15540	1.83878	7.9957e-289	4.81044e-286
AT2G25940	1.83165	2.71135e-29	1.1267e-27
AT5G44582	1.82576	0.00134207	0.011292
AT5G54400	1.82166	2.30784e-60	2.20669e-58
AT5G46330	1.81804	1.49451e-241	7.41627e-239
AT3G22910	1.81773	4.61054e-21	1.3968e-19
AT3G45970	1.80667	5.86433e-132	1.38431e-129
AT4G38530	1.80231	4.31468e-89	6.51843e-87
AT5G47230	1.79891	4.6695e-32	2.12769e-30
AT3G54400	1.7951	0	0
AT2G23170	1.79371	3.69058e-22	1.17243e-20
AT3G63200	1.79324	5.39197e-226	2.59977e-223
AT1G50110	1.79079	1.86112e-246	9.44229e-244
AT1G27670	1.78557	0.00156239	0.0130233
AT3G21150	1.78542	1.15692e-21	3.60624e-20
AT5G12940	1.78538	0	0
AT1G02400	1.78428	1.75967e-07	2.39211e-06
AT3G44260	1.78123	2.95345e-54	2.46063e-52
AT4G24570	1.78112	2.69912e-67	2.90804e-65
AT4G15550	1.78108	3.51627e-149	9.79712e-147
AT1G77380	1.77859	9.39711e-09	1.42347e-07
AT3G58850	1.77795	5.56563e-161	1.75988e-158
AT2G37025	1.7769	1.60317e-10	2.75993e-09
AT1G64660	1.77627	2.73765e-298	1.7233e-295
AT1G32920	1.76945	1.79539e-134	4.3283e-132
AT1G43800	1.7669	1.20913e-23	4.12037e-22
AT3G50570	1.76654	1.58629e-34	7.86595e-33
AT5G44530	1.76367	8.26227e-279	4.84226e-276
AT4G15160	1.76256	0.000336659	0.00313612
AT3G52480	1.75508	2.47856e-19	6.97156e-18
AT4G37235	1.754	3.95901e-06	4.72523e-05
AT1G07135	1.75313	3.72292e-40	2.19704e-38
AT3G16770	1.73398	0	0
AT1G69880	1.73257	7.25925e-17	1.79559e-15
AT4G32480	1.71855	3.30944e-32	1.51508e-30
AT5G24570	1.71797	2.53576e-135	6.24607e-133
AT5G57340	1.70748	2.80252e-56	2.43329e-54
AT5G36220	1.70568	2.09529e-72	2.43498e-70
AT4G33970	1.70506	0.00467971	0.0356465
AT3G45840	1.70389	1.07947e-24	3.83821e-23
AT5G17700	1.70184	4.35254e-58	3.93488e-56
AT3G23030	1.69941	2.16047e-302	1.38563e-299
AT4G05020	1.69624	0	0
AT2G46970	1.6904	3.67464e-56	3.18644e-54
AT2G24300	1.68812	2.39272e-24	8.38056e-23
AT3G45140	1.68363	1.53774e-29	6.4492e-28
AT4G24275	1.68362	8.38327e-189	3.23823e-186
AT3G43430	1.68205	3.11331e-85	4.53223e-83
AT1G66830	1.67958	0.00447095	0.0341789
AT5G18470	1.6781	5.59355e-07	7.24604e-06
AT4G37800	1.6779	5.85796e-280	3.46302e-277
AT3G09780	1.67561	2.21568e-47	1.59061e-45
AT2G36220	1.67498	1.3828e-11	2.55318e-10
AT3G47340	1.67221	6.31041e-05	0.000653277
AT5G27320	1.67135	5.20523e-83	7.26637e-81
AT1G23060	1.6702	6.95954e-62	6.80773e-60
AT5G55050	1.66946	5.67699e-76	7.09457e-74
AT2G27550	1.66867	1.33813e-05	0.000149945
AT3G18610	1.66802	2.17546e-14	4.71758e-13
AT4G37240	1.66244	4.86086e-56	4.19899e-54
AT1G23730	1.6622	1.1461e-46	8.12473e-45
AT1G35210	1.65874	4.80633e-08	6.8979e-07
AT1G80130	1.65719	3.57342e-21	1.0894e-19
AT1G29465	1.65586	1.51926e-17	3.88438e-16
AT5G14230	1.65433	4.63853e-89	6.99215e-87
AT3G50290	1.65079	0.000620546	0.00553783
AT1G54120	1.64863	8.01299e-05	0.000817583
AT3G29370	1.64744	3.33443e-77	4.26105e-75
AT2G39350	1.64366	9.79384e-07	1.24105e-05
AT2G44570	1.64179	0.00463871	0.0353563
AT2G39130	1.63447	6.43477e-161	2.02529e-158
AT3G59060	1.62841	5.28923e-89	7.95537e-87
AT5G15960	1.62657	1.99442e-26	7.50768e-25
AT5G60950	1.62545	1.9728e-06	2.42925e-05
AT3G49940	1.62454	3.66703e-153	1.06085e-150
AT3G08860	1.62154	2.19466e-05	0.000240106
AT1G11125	1.61967	1.38687e-37	7.56092e-36
AT1G10586	1.61922	2.44738e-05	0.000266
AT1G04250	1.61835	5.7989e-152	1.66343e-149
AT4G05010	1.61298	1.50228e-55	1.27984e-53
AT1G69430	1.60995	2.12941e-26	8.00695e-25
AT4G02520	1.60993	0.000306047	0.00286746
AT2G43620	1.60545	1.32109e-33	6.30268e-32
AT1G26218	1.60461	8.98544e-11	1.57197e-09
AT1G65920	1.59544	6.81833e-207	2.95247e-204
AT5G54145	1.59494	1.55389e-24	5.48776e-23
AT4G01870	1.59395	7.0643e-72	8.09881e-70
AT2G22122	1.59306	3.54141e-115	7.08115e-113
AT4G10310	1.59212	1.19893e-08	1.80088e-07
AT3G14870	1.59065	1.91484e-151	5.46968e-149
AT5G64110	1.58961	1.23791e-05	0.000139197
AT5G20810	1.5895	1.83007e-27	7.13799e-26
AT3G25570	1.58155	7.54493e-51	5.8288e-49
AT5G22310	1.58148	2.32014e-114	4.58525e-112
AT1G33055	1.57794	1.1971e-05	0.000134852
AT1G52830	1.57504	2.54912e-22	8.15141e-21
AT5G63810	1.57028	0	0
AT2G38470	1.56503	1.01509e-32	4.71377e-31
AT1G06283	1.56439	1.43883e-12	2.82873e-11
AT5G24110	1.56336	0.00228462	0.0185034
AT4G17500	1.55854	4.53114e-34	2.20821e-32
AT1G19350	1.55738	0	0
AT5G47380	1.55638	3.33653e-15	7.55597e-14
AT1G19180	1.55255	5.05111e-48	3.67267e-46
AT5G19120	1.54901	1.24941e-91	1.92172e-89
AT3G15115	1.54707	1.76518e-18	4.75452e-17
AT5G63650	1.54278	2.24644e-105	3.95653e-103
AT1G79915	1.53944	0.000473434	0.00430811
AT5G13830	1.53666	1.81751e-06	2.24848e-05
AT1G02660	1.53197	3.79801e-46	2.6619e-44
AT2G18690	1.53088	7.54894e-11	1.32749e-09
AT5G17780	1.52682	1.29464e-22	4.20722e-21
AT1G49500	1.52498	2.6517e-18	7.07786e-17
AT1G05260	1.52436	2.83534e-98	4.64476e-96
AT4G04435	1.52403	9.36764e-07	1.1886e-05
AT1G78500	1.52331	5.31215e-08	7.58699e-07
AT1G52040	1.52314	1.769e-34	8.75281e-33
AT3G15357	1.51984	0.00058773	0.00526695
AT1G75050	1.51757	3.91852e-09	6.12829e-08
AT1G70950	1.51247	2.14372e-10	3.66086e-09
AT5G22460	1.50618	0	0
AT1G01010	1.50445	3.20115e-30	1.37217e-28
AT2G18700	1.50189	8.55881e-60	8.16076e-58
AT4G14750	1.50081	1.89638e-52	1.52212e-50
